# QUALIS: The journal ranking system undermining the impact of Brazilian science

**DOI:** 10.1101/2020.07.05.188425

**Authors:** Rodolfo Jaffé

## Abstract

A system called QUALIS was implemented in Brazil in 2009, intended to rank graduate programs from different subject areas and promote selected national journals. Since this system uses a complicated suit of criteria (differing among subject areas) to group journals into discrete categories, it could potentially create incentives to publish in low-impact journals ranked highly by QUALIS. Here I assess the influence of the QUALIS journal ranking system on the global impact of Brazilian science. Brazil shows a steeper decrease in the number of citations per document since the implementation of this QUALIS system, compared to the top Latin American countries publishing more scientific articles. All subject areas showed some degree of bias, with social sciences being usually more biased than natural sciences. Lastly, the decrease in the number of citations over time proved steeper in a more biased subject area, suggesting a faster shift towards low-impact journals. Overall, the findings documented here suggest that the QUALIS system has undermined the global impact of Brazilian science, and reinforce a recent recommendation from an official committee evaluating graduate programs to eliminate QUALIS. A system based on impact metrics could avoid introducing distorted incentives, and thereby boost the global impact of Brazilian science.
