## Supplementary material for "QUALIS: The journal ranking system undermining the impact of Brazilian science": Table S1

### Sheet: Results
Subject area (QUALIS names)	Subject area translation	Number of not-indexed journals	Number of journals without CiteScore	Number of journals with CiteScore	Prop. Indexed	Chi-squared (KW test)	P-value (KW test)	Cases where lower QUALIS > higher QUALIS	A1 journals with CiteScore below the area median
admin_pub_emp_cien_cont_tur	Public and corporate administration, accounting and tourism	2221	35	883	0.294024	466.096	1.65553e-98	1	36
antropologia_arqueologia	Anthropology and archaeology	991	16	298	0.240613	6.54468	0.477773	6	21
arquitetura_urbanismo_e_design	Architecture, urban planning and design	886	16	224	0.214539	124.783	7.71586e-24	2	2
artes_musica	Arts and music	800	7	88	0.106145	15.7209	0.0277922	3	2
astronomia_fisica	Astronomy and physics	517	63	1180	0.70625	898.597	9.64681e-190	0	0
biodiversidade	Biodiversity	1629	104	1811	0.54009	1083.04	1.36407e-229	1	2
biotecnologia	Biotechnology	1674	110	2349	0.595359	2054.98	0	1	4
ciencia_da_computacao	Computer sciences	702	68	1001	0.604507	334.322	2.79006e-68	2	14
ciencia_de_alimentos	Food sciences	592	41	874	0.606645	334.149	3.03891e-68	1	1
ciencia_politica_e_relacoes_internacionais	Political sciences and international relations	1143	22	223	0.177106	110.312	7.90995e-21	3	16
ciencias_agrarias_i	Agricultural sciences I	1821	84	1742	0.500137	1115.7	1.18771e-236	1	19
ciencias_ambientais	Environmental sciences	2559	82	1696	0.409961	1239.76	1.18564e-264	2	5
ciencias_biologicas_i	Biological sciences I	1118	104	2458	0.695948	2146.34	0	1	4
ciencias_biologicas_ii	Biological sciences II	1173	98	2404	0.681337	2107.15	0	1	3
ciencias_biologicas_iii	Biological sciences III	684	69	1522	0.699473	1328.6	1.0799e-282	1	1
ciencias_da_religiao_e_teologia	Religion and theological sciences	386	2	23	0.0608273	1.01872	0.906944	2	5
comunicacao_e_informacao	Information and communication	1449	18	174	0.116463	23.9329	0.00117073	3	11
direito	Law	1878	20	171	0.0927536	24.4637	0.000944043	4	21
economia	Economy	976	26	519	0.358317	127.298	2.30495e-24	2	42
educacao	Education	3255	30	447	0.128514	33.6748	1.98138e-05	5	34
educacao_fisica	Physical education	1104	46	1032	0.49566	301.887	3.22398e-62	1	33
enfermagem	Nursery	1000	32	717	0.431818	306.435	2.55467e-62	1	55
engenharias_i	Engineering I	1189	48	980	0.463448	539.234	2.92568e-112	2	15
engenharias_ii	Engineering II	1100	74	1341	0.562276	709.398	6.49066e-149	1	29
engenharias_iii	Engineering III	1632	91	1789	0.535043	1195.1	8.09398e-254	1	11
engenharias_iv	Engineering IV	894	86	1419	0.62781	800.279	1.3402e-169	0	15
ensino	Teaching	1923	49	705	0.281927	314.517	4.7909e-64	3	73
farmacia	Pharmacy	1078	94	1869	0.646557	1587.16	0	1	5
filosofia	Philosophy	954	19	160	0.157244	11.6462	0.11281	2	11
geociencias	Geo-sciences	648	29	807	0.563048	587.13	1.39196e-123	1	1
geografia	Geography	1247	26	337	0.225466	154.952	3.69766e-30	2	7
historia	History	1884	23	261	0.131397	13.209	0.0671773	3	18
interdisciplinar	Interdisciplinary	6374	181	3473	0.365266	2376.6	0	2	35
letras_linguistica	Letters and linguistics	2454	28	261	0.105033	122.561	2.24223e-23	3	22
matematica_probabilidade_e_estatistica	Mathematics, probability and statistics	425	45	908	0.691134	196.268	7.07871e-39	2	30
materiais	Materials	584	53	971	0.636816	541.13	1.15312e-113	2	0
medicina_i	Medicine I	1669	165	2971	0.653878	2475.97	0	2	18
medicina_ii	Medicine II	1712	169	2864	0.639958	2485.18	0	0	7
medicina_iii	Medicine III	498	67	1301	0.733974	1034.25	4.79291e-219	1	4
medicina_veterinaria	Veterinary medicine	889	64	1109	0.568656	823.518	1.27549e-174	2	1
nutricao	Nutrition	522	37	785	0.61276	672.402	5.55346e-142	1	5
odontologia	Dentistry	1003	70	1089	0.539908	902.7	6.93122e-193	1	8
planejamento_urbano_e_regional_demografia	Urban and regional planning / demography	1437	26	313	0.190878	77.7473	3.96321e-14	2	11
psicologia	Psichology	1873	41	888	0.332977	299.676	1.17574e-62	0	29
quimica	Chemistry	951	80	1521	0.627205	1379.38	1.11654e-293	1	4
saude_coletiva	Public health	1787	76	1719	0.502782	982.049	9.10365e-208	1	24
servico_social	Social services	676	5	72	0.104636	12.2414	0.0928933	4	0
sociologia	Sociology	1745	22	258	0.138272	64.4447	1.94426e-11	2	22
zootecnia_recursos_pesqueiros	Zootechnics and fishery	736	41	782	0.527296	426.4	5.17377e-88	1	9
